# Posttranslational modifications of the DUX4 protein impact toxic function

**DOI:** 10.1101/2022.07.22.501148

**Authors:** Renatta N. Knox, Jocelyn O. Eidahl, Lindsay Wallace, Sarah Choudury, Afrooz Rashnonejad, Nizar Y. Saad, Michael E. Hoover, Liwen Zhang, Owen E. Branson, Michael A. Freitas, Scott Q. Harper

**Affiliations:** Center for Gene Therapy, The Abigail Wexner Research Institute at Nationwide Children’s Hospital, Columbus, OH 43205, USA; Department of Pediatrics, The Ohio State University College of Medicine, Columbus, OH 43210, USA; Department of Cancer Biology and Genetics, The Ohio State University College of Medicine, Columbus, OH 43210, USA

**Author notes:** These authors contributed equally to this work (Renatta N. Knox, Jocelyn O. Eidahl). To whom correspondence should be addressed: Scott Q. Harper; Center for Gene Therapy, The Research Institute at Nationwide Children’s Hospital, Columbus, OH 43205.

## Abstract

**Objective:** Facioscapulohumeral muscular dystrophy (FSHD) is caused by abnormal de-repression of the transcription factor DUX4, which is toxic to muscle *in vitro* and *in vivo*. While the transcriptional targets of DUX4 are known, the regulation of DUX4 protein and the molecular consequences of this regulation are unclear. Here, we used *in vitro* models of FSHD to identify and characterize DUX4 posttranslational modifications (PTMs) and their impact on the toxic function of DUX4.

**Methods:** DUX4 protein was immunoprecipitated and mass spectrometry performed to identify PTMs. We then extensively characterized DUX4 PTMs and potential enzyme modifiers using mutagenesis, proteomics and biochemical assays in human cell lines and human myoblast cell lines.

**Results:** Our *in vitro* screen of DUX4 PTM mutants identified arginine methyl-null and serine/threonine phosphomimetic mutants that protected cells against DUX4-mediated toxicity and reduced the ability of DUX4 to transactivate downstream gene targets, including FSHD biomarkers. Using additional proteomics and biochemical approaches, we identified protein kinase A (PKA) and a protein arginine methyltransferase (PRMT1) as components of the DUX4 complex. Importantly, over-expression of PRKACA, a catalytic subunit of the PKA holoenzyme, mitigated DUX4 toxicity, while pharmacologic inhibition of PRMT1 protected human myoblasts from DUX4-mediated apoptosis.

**Interpretation:** These results demonstrate that DUX4 is regulated by PTMs and that DUX4 PTMs, or associated modifying enzymes, may be druggable targets for FSHD therapy.
