## Supplemental Table 2 for "Posttranslational modifications of the DUX4 protein impact toxic function"

### Sheet: Complete list
	Phosphorylation profile of protein DUX4 in 245 Ser/Thr kinase assays; singlicate measurement
	Sample protein concentration: 5 µg/50 µl
	All values in cpm
					A	B		C
	#	Kinase (ProQinase Lot #)	External Vendor Lot #	Enzyme, ng/well	Activity raw values	Kinase autophos., normalized mean n=2	Kinase autophos., SD	Substrate-BG, mean n=3	Activity values, corrected (A-C)	Activity Ratio (A-C)/B
	Serine/ Threonine Kinases
0020043100	1	ACV-R1 (Lot001)		20	2273	748.899	22.9519	472	1801	2.40486
0020043112	2	ACV-R1B (Lot001)	INV_35826	10	1347	405.636	88.0767	472	875	2.15711
0020043124	3	ACV-R2A (Lot001)	INV_862446	40	1275	818.154	112.359	472	803	0.981478
0020043136	4	ACV-R2B (Lot001)	INV_745099	25	1207	607.378	102.235	472	735	1.21012
0020043148	5	ACV-RL1 (Lot002)	INV_511550	20	3671	952.793	170.894	472	3199	3.3575
0020043160	6	AKT1 (Lot007)		25	917	317.024	53.8965	472	445	1.40368
0020043172	7	AKT2 (Lot003)		200	16711	9419.1	2834.13	472	16239	1.72405
0020043089	8	AKT3 (Lot004)		10	962	562.212	171.658	472	490	0.871557
0020043101	9	AMPK-alpha1 (Lot001)		200	1734	1441.02	89.7901	472	1262	0.87577
0020043113	10	ARK5 (Lot002)		100	4602	4804.83	423.692	472	4130	0.859552
0020043125	11	ASK1 (Lot001)	INV_666419	2	1952	335.951	137.58	472	1480	4.40541
0020043137	12	Aurora-A (Lot004)		50	2345	1312.83	249.061	472	1873	1.42669
0020043149	13	Aurora-B (Lot008)		100	2378	735.134	79.0701	472	1906	2.59272
0020043161	14	Aurora-C (Lot009)		100	2731	689.538	82.3912	472	2259	3.27611
0020043173	15	BMPR1A (Lot002)	INV_834034	50	3553	955.373	214.347	472	3081	3.22492
0020043090	16	B-RAF VE (Lot002)		25	559	274.009	7.33789	472	87	0.317508
0020043102	17	B-RAF wt (Lot001)		25	682	295.946	78.457	472	210	0.709588
0020043114	18	BRSK1 (Lot001)	INV_36097	3	535	190.989	13.9585	472	63	0.329863
0020043126	19	BRSK2 (Lot002)	CAR_08CBS-0302	25	410	492.527	99.6029	472	-62	-0.125881
0020043138	20	BUB1B (Lot002)	CAR_08CBS-1281	35	716	788.043	101.663	472	244	0.309628
0020043150	21	CAMK1D (Lot001)	INV_33214	100	25587	2284.12	317.142	472	25115	10.9955
0020043162	22	CAMK2A (Lot001)	INV_28192	2	2462	317.884	90.0586	472	1990	6.26014
0020043174	23	CAMK2B (Lot001)	INV_35330	100	4160	384.558	93.164	472	3688	9.59022
0020043091	24	CAMK2D (Lot001)	INV_31647	1	11392	383.268	8.05894	472	10920	28.4918
0020043103	25	CAMK2G (Lot001)	MIL_D8NN026U	5	8552	729.972	50.0516	472	8080	11.0689
0020043115	26	CAMK4 (Lot001)	INV_35391	75	21957	2573.19	738.636	472	21485	8.34957
0020043127	27	CAMKK1 (Lot001)	INV_406782	30	10254	1379.94	251.711	472	9782	7.08873
0020043139	28	CAMKK2 (Lot001)	INV_35319	10	2543	698.141	158.968	472	2071	2.96645
0020043151	29	CDC42BPA (Lot001)	INV_36844	10	1064	175.503	35.4819	472	592	3.37316
0020043163	30	CDC42BPB (Lot001)		25	1162	501.13	83.0956	472	690	1.37689
0020043175	31	CDC7/ASK (Lot001)	CAR_10CBS-0119	10	2339	699.431	24.6205	472	1867	2.66931
0020043092	32	CDK1/CycA (Lot005)		15	4028	378.966	62.3754	472	3556	9.38342
0020043104	33	CDK1/CycE (Lot001)		50	2478	412.948	101.865	472	2006	4.85775
0020043116	34	CDK1CycB1 (Lot025)		25	3442	515.755	81.0051	472	2970	5.75854
0020043128	35	CDK2/CycA (Lot005)		50	10923	476.611	59.841	472	10451	21.9277
0020043140	36	CDK2/CycE (Lot009)		10	541	236.585	61.9602	472	69	0.29165
0020043152	37	CDK3/CycE (Lot001)		10	460	308.851	68.0447	472	-12	-0.0388537
0020043164	38	CDK4/CycD1 (Lot007)		25	505	206.474	35.4819	472	33	0.159826
0020043176	39	CDK4/CycD3 (Lot001)		10	400	272.288	73.125	472	-72	-0.264426
0020043093	40	CDK5/p25NCK (Lot001)		15	1353	372.514	184.326	472	881	2.36501
0020043105	41	CDK5/p35NCK (Lot001)		15	3166	535.973	53.5244	472	2694	5.02638
0020043117	42	CDK6/CycD1 (Lot004)		200	793	529.52	146.763	472	321	0.606209
0020043129	43	CDK6/CycD3 (Lot003)	CAR_09CBS-0622	20	1152	442.629	78.464	472	680	1.53627
0020043141	44	CDK7CycH (Lot002)		50	2073	365.201	106.5	472	1601	4.38388
0020043153	45	CDK8/CycC (Lot002)		50	418	188.838	103.562	472	-54	-0.28596
0020043165	46	CDK9/CycK (Lot001)	INV_35774	40	1774	903.325	138.741	472	1302	1.44134
0020043177	47	CDK9/CycT (Lot004)		15	2375	561.352	38.7784	472	1903	3.39003
0020043094	48	CHK1 (Lot002)		50	10527	3272.19	37.8071	472	10055	3.07287
0020043106	49	CHK2 (Lot002)	INV_31541	10	2582	306.27	15.3957	472	2110	6.88934
0020043118	50	CK1-alpha1 (Lot001)		100	6967	1989.47	12.9261	472	6495	3.2647
0020043130	51	CK1-delta (Lot001)	INV_33225	5	2053	347.135	21.555	472	1581	4.55443
0020043142	52	CK1-epsilon (Lot001)	INV_31778	2.5	1293	288.634	100.261	472	821	2.84444
0020043154	53	CK1-gamma1 (Lot001)	INV_34360	5	749	343.694	58.5184	472	277	0.805951
0020043166	54	CK1-gamma2 (Lot001)	INV_31770	10	842	388.43	10.2427	472	370	0.952553
0020043178	55	CK1-gamma3 (Lot001)	INV_34380	5	691	255.942	66.02	472	219	0.855663
0020043095	56	CK2-alpha1 (Lot003)		20	1257	545.436	69.5695	472	785	1.43922
0020043107	57	CK2-alpha2 (Lot001)		50	753	369.503	48.4282	472	281	0.760481
0020043119	58	CLK1 (Lot001)		400	9292	4275.74	268.548	472	8820	2.0628
0020043131	59	CLK2 (Lot001)	INV_271879	2	539	530.811	172.06	472	67	0.126222
0020043143	60	CLK3 (Lot002)		10	911	408.647	156.866	472	439	1.07428
0020043155	61	CLK4 (Lot001)	INV_34379	100	6809	6358.12	1092.48	472	6337	0.996679
0020043167	62	COT (Lot018)		300	5075	2388.22	353.494	472	4603	1.92738
0020043179	63	DAPK1 (Lot002)		40	1128	688.678	187.372	472	656	0.95255
0020043096	64	DAPK2 (Lot001 +CaM)	INV_32159	10	1537	236.155	27.587	472	1065	4.50975
0020043108	65	DAPK3 (Lot001)	INV_33763	10	853	301.108	59.0848	472	381	1.26533
0020043120	66	DCAMKL2 (Lot001)	INV_35320	20	962	546.727	99.5611	472	490	0.896243
0020043132	67	DMPK (Lot001)	INV_34024	80	697	1739.55	745.151	472	225	0.129344
0020043144	68	DNA-PK (Lot001)	INV_727478	10	10172	1023.77	325.198	472	9700	9.4748
0020043156	69	DYRK1A (Lot002)	INV_38993	10	1778	471.019	40.5625	472	1306	2.77271
0020043168	70	DYRK1B (Lot001)	INV_450178	2	419	224.111	24.6993	472	-53	-0.23649
0020043180	71	DYRK2 (Lot001)	CAR_09CBS-1249B	4	1721	493.387	95.1828	472	1249	2.53148
0020043097	72	DYRK3 (Lot001)	INV_290370	3	1279	234.864	54.0302	472	807	3.43602
0020043109	73	DYRK4 (Lot002)	INV_37361	50	4839	1308.96	26.5827	472	4367	3.33623
0020043121	74	EEF2K (Lot001)	INV_38185	8	46296	1651.36	272.671	472	45824	27.7492
0020043133	75	EIF2AK2 (Lot001)	INV_374655	10	2338	445.64	161.804	472	1866	4.18723
0020043145	76	EIF2AK3 (Lot001)	INV_390343Z2C	20	3185	1076.68	147.601	472	2713	2.51979
0020043157	77	ERK1 (Lot002)		20	832	833.21	456.934	472	360	0.432064
0020043169	78	ERK2 (Lot004)		10	617	266.696	113.973	472	145	0.54369
0020043181	79	ERK7 (Lot002)		50	2575	832.349	16.875	472	2103	2.52658
0020043098	80	GRK2 (Lot001)	INV_31090	50	581	292.935	17.3614	472	109	0.372096
0020043110	81	GRK3 (Lot001)	INV_34008	10	594	204.754	25.0341	472	122	0.595838
0020043122	82	GRK4 (Lot002)	INV_401163	5	928	321.756	15.3957	472	456	1.41722
0020043134	83	GRK5 (Lot001)	INV_38284	5	519	227.982	58.5184	472	47	0.206157
0020043146	84	GRK6 (Lot002)	INV_37437	15	715	338.102	60.4042	472	243	0.718719
0020043158	85	GRK7 (Lot001)	INV_34013	5	351	253.361	95.9148	472	-121	-0.477579
0020043170	86	GSG2 (Lot002)	INV_869949	7	1291	610.82	47.2446	472	819	1.34082
0020043182	87	GSK3-alpha (Lot001)	INV_29135	50	4217	1080.98	77.7855	472	3745	3.46445
0020043099	88	GSK3-beta (Lot003)		50	875	318.314	16.3911	472	403	1.26604
0020043111	89	HIPK1 (Lot001)	INV_37497	20	1880	309.281	44.56	472	1408	4.55249
0020043123	90	HIPK2 (Lot001)	INV_452552	20	4312	785.462	122.018	472	3840	4.88884
0020043135	91	HIPK3 (Lot001)	INV_35332	20	881	177.224	53.7883	472	409	2.30782
0020043147	92	HIPK4 (Lot001)	INV_719847	20	12755	885.688	185.182	472	12283	13.8683
0020043159	93	HRI (Lot001)		80	4932	1562.75	106.187	472	4460	2.85394
0020043171	94	IKK-alpha (Lot003)	INV_447027	50	1530	759.653	193.364	472	1058	1.39274
020043183	95	IKK-beta (Lot005)		100	7259	2866.55	180.768	472	6787	2.36765
0020042812	96	IKK-epsilon (Lot007)		20	3593	412.948	15.2143	472	3121	7.55784
0020042824	97	IRAK1 (Lot002)	INV_472069	20	7641	1814.82	633.099	472	7169	3.95025
0020042836	98	IRAK4 (Lot006)		10	5606	289.064	73.6696	472	5134	17.7608
0020042848	99	JNK1 (Lot005)		5	426	145.392	24.1539	472	-46	-0.316385
0020042860	100	JNK2 (Lot003)		5	541	231.853	50.991	472	69	0.297602
0020042872	101	JNK3 (Lot001)		5	601	196.581	20.0057	472	129	0.656219
0020042884	102	LIMK1 (Lot001)	INV_367810	50	4213	714.917	55.5349	472	3741	5.23278
0020042801	103	LIMK2 (Lot001)	INV_355434	150	889	363.911	99.7671	472	417	1.14589
0020042813	104	LRRK G2019S (Lot001)	INV_513572	5	803	392.731	100.427	472	331	0.842816
0020042825	105	LRRK2 I2020T (Lot001)	INV_586693	50	1922	1219.92	118.599	472	1450	1.1886
0020042837	106	LRRK2 R1441C (Lot001)	INV_612366	50	1625	1388.97	142.246	472	1153	0.830112
0020042849	107	LRRK2 wt (Lot002)	INV_698199	75	2729	2977.96	196.737	472	2257	0.757901
0020042861	108	MAP3K1 (Lot001)		10	2614	741.587	20.7011	472	2142	2.8884
0020042873	109	MAP3K10 (Lot001)	INV_34554	25	10130	3539.31	797.88	472	9658	2.72878
0020042885	110	MAP3K11 (Lot001)	INV_34029	25	3200	2123.24	221.277	472	2728	1.28483
0020042802	111	MAP3K7/MAP3K7IP1 (Lot001)	INV_452618	10	1786	729.542	137.495	472	1314	1.80113
0020042814	112	MAP3K9 (Lot002)	INV_762486	15	8955	1645.77	479.737	472	8483	5.15442
0020042826	113	MAP4K2 (Lot001)	INV_35217	4	1553	220.239	46.1029	472	1081	4.9083
0020042838	114	MAP4K4 (Lot001)	INV_33761	5	9358	233.144	102.544	472	8886	38.1138
0020042850	115	MAP4K5 (Lot001)	INV_33456	3	2891	261.964	32.2616	472	2419	9.23409
0020042862	116	MAPKAPK2 (Lot004)		10	1618	508.873	49.0433	472	1146	2.25204
0020042874	117	MAPKAPK3 (Lot001)		10	3046	160.878	49.0433	472	2574	15.9997
0020042886	118	MAPKAPK5 (Lot005)		20	573	151.414	34.0774	472	101	0.667043
0020042803	119	MARK1 (Lot001)		100	3195	1384.67	232.327	472	2723	1.96654
0020042815	120	MARK2 (Lot002)	INV_503177	5	603	286.053	36.8931	472	131	0.457957
0020042827	121	MARK3 (Lot001)		100	4958	1919.35	16.3911	472	4486	2.33725
0020042839	122	MARK4 (Lot001)	INV_304213	5	1468	824.606	101.8	472	996	1.20785
0020042851	123	MEK1 wt (Lot002)		50	994	226.691	19.0243	472	522	2.30269
0020042863	124	MEK2 (Lot001)	INV_32519	100	2366	947.631	130.588	472	1894	1.99867
0020042875	125	MEK5 (Lot005)		100	2554	1289.6	42.4155	472	2082	1.61445
0020042887	126	MEKK2 (Lot003)	INV_34361	15	4863	1273.69	73.5904	472	4391	3.44747
0020042804	127	MEKK3 (Lot001)	INV_34560	15	5447	1187.66	301.362	472	4975	4.18892
0020042816	128	MELK (Lot001)		100	507	246.909	62.4821	472	35	0.141753
0020042828	129	MINK1 (Lot002)		10	8625	237.445	46.8316	472	8153	34.3363
0020042840	130	MKK4 (Lot004)		50	1992	443.059	107.049	472	1520	3.43069
0020042852	131	MKK6SDTD (Lot001)		50	860	280.461	49.0433	472	388	1.38344
0020042864	132	MKK7 (Lot002)		150	1281	519.197	108.808	472	809	1.55818
0020042876	133	MKNK1 (Lot001)	INV_652363	15	898	529.52	18.7154	472	426	0.804502
0020042888	134	MKNK2 (Lot001)	INV_504229	10	2126	577.698	36.5302	472	1654	2.86309
0020042805	135	MLK4 (Lot002)		50	2008	811.272	219.175	472	1536	1.89332
0020042817	136	MST1 (Lot002)		5	9611	553.179	156.569	472	9139	16.5209
0020042829	137	MST2 (Lot003)		10	23188	565.223	64.1738	472	22716	40.1894
0020042841	138	MST3 (Lot001)	INV_32932	20	787	521.778	37.4531	472	315	0.603706
0020042853	139	MST4 (Lot001)		100	4252	1367.89	273.843	472	3780	2.76338
0020042865	140	MYLK (Lot001)	INV_36152	25	1671	587.161	165.195	472	1199	2.04203
0020042877	141	MYLK2 (Lot001)		2.5	526	206.474	59.8224	472	54	0.261534
0020042889	142	MYLK3 (Lot001)	INV_34028	50	1980	651.254	122.195	472	1508	2.31553
0020042806	143	NEK1 (Lot001)	INV_35267	5	6778	623.724	28.1645	472	6306	10.1102
0020042818	144	NEK11 (Lot001)	INV_38163	25	1990	760.083	100.656	472	1518	1.99715
0020042830	145	NEK2 (Lot002)		50	11312	3387.04	668.999	472	10840	3.20044
0020042842	146	NEK3 (Lot001)	INV_34362	10	2105	439.188	31.4602	472	1633	3.71823
0020042854	147	NEK4 (Lot002)	INV_35817	4	1834	455.964	226.771	472	1362	2.98708
0020042866	148	NEK6 (Lot001)		20	1250	419.401	102.922	472	778	1.85503
0020042878	149	NEK7 (Lot002)		25	838	276.589	10.3506	472	366	1.32326
0020042890	150	NEK9 (Lot001)	INV_38162	2	5707	424.563	31.3983	472	5235	12.3303
0020042807	151	NIK (Lot003)		350	4279	2474.25	53.4622	472	3807	1.53865
0020042819	152	NLK (Lot002)		10	1012	575.547	287.756	472	540	0.938238
0020042831	153	p38-alpha (Lot005)		10	1493	393.592	145.388	472	1021	2.59406
0020042855	154	p38-beta (Lot004)		3	1423	241.747	118.851	472	951	3.93387
0020042867	155	p38-delta (Lot001)		2	382	209.485	52.2651	472	-90	-0.429624
0020042879	156	p38-gamma (Lot001)	INV_32881	5	469	247.769	78.2941	472	-3	-0.012108
0020042891	157	PAK1 (Lot002)		15	955	277.02	136.016	472	483	1.74356
0020042808	158	PAK2 (Lot001)		25	1505	489.946	393.626	472	1033	2.1084
0020042820	159	PAK3 (Lot001)		20	2388	381.977	116.407	472	1916	5.016
0020042832	160	PAK4 (Lot004)		50	695	415.96	19.4142	472	223	0.53611
0020042844	161	PAK6 (Lot001)		25	473	455.104	64.9904	472	1	0.0021973
0020042856	162	PAK7 (Lot001)		15	410	281.321	77.4601	472	-62	-0.220389
0020042868	163	PASK (Lot001)	INV_34883	50	8821	1422.09	73.1819	472	8349	5.87093
0020042880	164	PBK (Lot003)		200	5028	633.618	42.4678	472	4556	7.19045
0020042892	165	PCTAIRE1 (Lot004)		400	1359	790.624	89.0732	472	887	1.1219
0020042809	166	PDK1 (Lot002)		20	623	259.813	12.5337	472	151	0.581186
0020042821	167	PHKG1 (Lot001)	INV_34488	5	2902	359.609	75.5151	472	2430	6.75733
0020042833	168	PHKG2 (Lot001)	INV_37321	10	1195	587.161	42.9552	472	723	1.23135
0020042845	169	PIM1 (Lot003)		2	288	326.487	184.265	472	-184	-0.563575
0020042857	170	PIM2 (Lot002)		50	754	366.492	117.56	472	282	0.769458
0020042869	171	PIM3 (Lot001)	MIL_33220U	4	754	387.569	69.2095	472	282	0.727612
0020042881	172	PKA (Lot002)	INV_37377	5	4547	285.623	96.6499	472	4075	14.2671
0020042893	173	PKC-alpha (Lot005)		2.5	4533	466.288	268.321	472	4061	8.70922
0020042810	174	PKC-beta1 (Lot004)		2.5	2465	301.969	155.451	472	1993	6.60002
0020042822	175	PKC-beta2 (Lot003)		5	4258	182.386	17.6153	472	3786	20.7582
0020042834	176	PKC-delta (Lot004)		25	12951	1090.01	26.8631	472	12479	11.4485
0020042846	177	PKC-epsilon (Lot006)		10	6114	262.824	67.0214	472	5642	21.4668
0020042858	178	PKC-eta (Lot005)		10	5541	583.29	52.3871	472	5069	8.69036
0020042870	179	PKC-gamma (Lot007)		10	1830	391.441	248.713	472	1358	3.46924
0020042882	180	PKC-iota (Lot006)		50	1139	547.587	24.0156	472	667	1.21807
0020042894	181	PKC-mu (Lot004)		20	5479	513.605	79.7899	472	5007	9.74874
0020042811	182	PKC-nu (Lot002)		50	9865	690.398	99.7671	472	9393	13.6052
0020042823	183	PKC-theta (Lot008)		2.5	2225	239.166	102.593	472	1753	7.32964
0020042835	184	PKC-zeta (Lot005)		50	5473	2230.35	404.805	472	5001	2.24225
0020042847	185	PKC-zeta wt aa184-592 (Lot001)		10	1221	1409.19	73.6922	472	749	0.531512
0020042859	186	PKMYT1 (Lot002)	CAR_09CBS-0180	35	688	1114.96	89.1355	472	216	0.193729
0020042871	187	PKN3 (Lot002)	CAR_09CBS-1290	20	955	519.627	29.8299	472	483	0.929513
0020042883	188	PLK1 (Lot013)		50	2554	688.678	4.53196	472	2082	3.02319
0020042895	189	PLK3 (Lot001)		30	2826	461.986	138.891	472	2354	5.09539
	190	PRK1 (Lot004)		25	404	479.192	79.049	472	-68	-0.141905
	191	PRK2 (Lot001)	INV_34557	20	539	305.84	246.62	472	67	0.219069
	192	PRKD2 (Lot001)	INV_34015	5	4689	394.022	80.8611	472	4217	10.7025
	193	PRKG1 (Lot001)	INV_36099	12.5	3303	139.8	45.4663	472	2831	20.2503
	194	PRKG2 (Lot002)	INV_273926	1	1398	243.898	95.5205	472	926	3.79667
	195	PRKX (Lot001)	INV_34283	10	1492	354.447	66.083	472	1020	2.87772
	196	RAF1 DYDY (Lot001)		10	472	278.31	59.4361	472	0	0
	197	RIPK2 (Lot003)		50	1136	327.778	43.5902	472	664	2.02576
	198	RIPK5 (Lot001)	INV_38724	10	2654	802.238	74.6278	472	2182	2.71989
	199	ROCK1 (Lot001)	INV_37178	4	1343	328.638	61.271	472	871	2.65033
	200	ROCK2 (Lot002)		2.5	2209	197.871	64.4888	472	1737	8.77844
	201	RON (Lot002)	INV_390704	4	397	129.907	16.1351	472	-75	-0.577337
	202	RPS6KA1 (Lot002)	INV_386267	10	1513	327.348	143.203	472	1041	3.1801
	203	RPS6KA2 (Lot001)	INV_34468	10	1980	323.046	83.4056	472	1508	4.66806
	204	RPS6KA3 (Lot002)	INV_37397	5	1748	243.898	11.1757	472	1276	5.2317
	205	RPS6KA4 (Lot001)	INV_34070	50	2396	713.627	27.0382	472	1924	2.69609
	206	RPS6KA5 (Lot001)	INV_33702	25	2777	423.272	163.904	472	2305	5.44567
	207	RPS6KA6 (Lot001)	INV_37496	2	1001	318.314	63.3818	472	529	1.66188
	208	S6K (Lot006)		50	495	315.303	117.548	472	23	0.0729456
	209	S6K-beta (Lot001)	INV_34389	100	930	389.72	66.5434	472	458	1.1752
	210	SAK (Lot003)		100	14040	1433.71	357.459	472	13568	9.46359
	211	SGK1 (Lot005)		50	511	312.722	104.307	472	39	0.124711
	212	SGK2 (Lot001)	INV_34433	20	2648	366.922	20.5801	472	2176	5.93042
	213	SGK3 (Lot004)		50	1278	443.92	101.472	472	806	1.81564
	214	SIK1 aa1-350 (Lot003)		50	1039	501.13	53.9274	472	567	1.13144
	215	SLK (Lot001)	INV_34390	25	9128	1252.18	10.7453	472	8656	6.91274
	216	SNARK (Lot001)		200	10616	5951.19	349.871	472	10144	1.70453
	217	SNF1LK2 (Lot001)	INV_279613	2.5	624	220.669	36.4085	472	152	0.688813
	218	SNK (Lot007)		50	8862	1585.98	143.648	472	8390	5.2901
	219	SRPK1 (Lot001)		25	1028	829.768	99.6335	472	556	0.670067
	220	SRPK2 (Lot001)		20	805	547.157	75.9403	472	333	0.608601
	221	STK17A (Lot001)	INV_33789	25	640	354.447	77.3453	472	168	0.473977
	222	STK23 (Lot002)	INV_285180	25	4100	4915.38	214.788	472	3628	0.738092
	223	STK25 (Lot001)	INV_33163	20	3246	2017.86	856.82	472	2774	1.37473
	224	STK33 (Lot001)	INV_36048	50	1992	1052.16	93.5238	472	1520	1.44465
	225	STK39 (Lot001)	CAR_08CBS-0864	50	2769	708.035	64.7079	472	2297	3.24419
	226	TAOK2 (Lot001)	INV_622141	20	3481	557.911	92.3952	472	3009	5.39334
	227	TAOK3 (Lot005)		50	962	503.281	50.625	472	490	0.973611
	228	TBK1 (Lot004)		5	6797	366.492	36.9307	472	6325	17.2582
	229	TGFB-R1 (Lot003)		10	1049	225.831	58.5848	472	577	2.55501
	230	TGFB-R2 (Lot001)	CAR_09CBS-0960	10	575	297.237	169.51	472	103	0.346525
	231	TLK1 (Lot002)		15	2479	634.478	162.241	472	2007	3.16323
	232	TLK2 (Lot002)		10	2878	695.99	44.56	472	2406	3.45695
	233	TSF1 (Lot002)		25	1327	242.607	38.1942	472	855	3.52421
	234	TSK2 (Lot002)		25	4890	963.546	98.9066	472	4418	4.58514
	235	TSSK1 (Lot001)	INV_31989	5	1885	300.678	71.4665	472	1413	4.69938
	236	TTBK1 (Lot004)		10	2838	1277.13	163.896	472	2366	1.85259
	237	TTBK2 (Lot002)	CAR_08CBS-1131	5	1232	444.35	32.0371	472	760	1.71036
	238	TTK (Lot003)		100	4120	1896.55	372.885	472	3648	1.92349
	239	VRK1 (Lot001)		50	1607	1021.62	164.626	472	1135	1.11098
	240	VRK2 (Lot001)	CAR_08CBS-0814	20	1609	908.917	134.879	472	1137	1.25094
	241	WEE1 (Lot005)		200	1980	1596.3	234.918	472	1508	0.944682
	242	WNK1 (Lot001)		50	1515	721.799	101.055	472	1043	1.445
	243	WNK2 (Lot001)	INV_35976	40	2084	283.902	75.9403	472	1612	5.67801
	244	WNK3 (Lot001)	INV_36047	10	630	226.261	31.513	472	158	0.698308
	245	ZAK (Lot001)	INV_34603	4	2058	237.015	41.7028	472	1586	6.69155

### Sheet: Activity ratio greater than 3
	Kinase (ProQinase Lot #)	Activity raw values	Kinase autophos., normalized mean n=2	Kinase autophos., SD	Substrate-BG, mean n=3	Activity values, corrected (A-C)	Activity Ratio (A-C)/B
1	MST2 (Lot003)	23188	565.223	64.1738	472	22716	40.1894
2	MAP4K4 (Lot001)	9358	233.144	102.544	472	8886	38.1138
3	MINK1 (Lot002)	8625	237.445	46.8316	472	8153	34.3363
4	CAMK2D (Lot001)	11392	383.268	8.05894	472	10920	28.4918
5	EEF2K (Lot001)	46296	1651.36	272.671	472	45824	27.7492
6	CDK2/CycA (Lot005)	10923	476.611	59.841	472	10451	21.9277
7	PKC-epsilon (Lot006)	6114	262.824	67.0214	472	5642	21.4668
8	PKC-beta2 (Lot003)	4258	182.386	17.6153	472	3786	20.7582
9	PRKG1 (Lot001)	3303	139.8	45.4663	472	2831	20.2503
10	IRAK4 (Lot006)	5606	289.064	73.6696	472	5134	17.7608
11	TBK1 (Lot004)	6797	366.492	36.9307	472	6325	17.2582
12	MST1 (Lot002)	9611	553.179	156.569	472	9139	16.5209
13	MAPKAPK3 (Lot001)	3046	160.878	49.0433	472	2574	15.9997
14	PKA (Lot002)	4547	285.623	96.6499	472	4075	14.2671
15	HIPK4 (Lot001)	12755	885.688	185.182	472	12283	13.8683
16	PKC-nu (Lot002)	9865	690.398	99.7671	472	9393	13.6052
17	NEK9 (Lot001)	5707	424.563	31.3983	472	5235	12.3303
18	PKC-delta (Lot004)	12951	1090.01	26.8631	472	12479	11.4485
19	CAMK2G (Lot001)	8552	729.972	50.0516	472	8080	11.0689
20	CAMK1D (Lot001)	25587	2284.12	317.142	472	25115	10.9955
21	PRKD2 (Lot001)	4689	394.022	80.8611	472	4217	10.7025
22	NEK1 (Lot001)	6778	623.724	28.1645	472	6306	10.1102
23	PKC-mu (Lot004)	5479	513.605	79.7899	472	5007	9.74874
24	CAMK2B (Lot001)	4160	384.558	93.164	472	3688	9.59022
25	DNA-PK (Lot001)	10172	1023.77	325.198	472	9700	9.4748
26	SAK (Lot003)	14040	1433.71	357.459	472	13568	9.46359
27	CDK1/CycA (Lot005)	4028	378.966	62.3754	472	3556	9.38342
28	MAP4K5 (Lot001)	2891	261.964	32.2616	472	2419	9.23409
29	ROCK2 (Lot002)	2209	197.871	64.4888	472	1737	8.77844
30	PKC-alpha (Lot005)	4533	466.288	268.321	472	4061	8.70922
31	PKC-eta (Lot005)	5541	583.29	52.3871	472	5069	8.69036
32	CAMK4 (Lot001)	21957	2573.19	738.636	472	21485	8.34957
33	IKK-epsilon (Lot007)	3593	412.948	15.2143	472	3121	7.55784
34	PKC-theta (Lot008)	2225	239.166	102.593	472	1753	7.32964
35	PBK (Lot003)	5028	633.618	42.4678	472	4556	7.19045
36	CAMKK1 (Lot001)	10254	1379.94	251.711	472	9782	7.08873
37	SLK (Lot001)	9128	1252.18	10.7453	472	8656	6.91274
38	CHK2 (Lot002)	2582	306.27	15.3957	472	2110	6.88934
39	PHKG1 (Lot001)	2902	359.609	75.5151	472	2430	6.75733
40	ZAK (Lot001)	2058	237.015	41.7028	472	1586	6.69155
41	PKC-beta1 (Lot004)	2465	301.969	155.451	472	1993	6.60002
42	CAMK2A (Lot001)	2462	317.884	90.0586	472	1990	6.26014
43	SGK2 (Lot001)	2648	366.922	20.5801	472	2176	5.93042
44	PASK (Lot001)	8821	1422.09	73.1819	472	8349	5.87093
45	CDK1CycB1 (Lot025)	3442	515.755	81.0051	472	2970	5.75854
46	WNK2 (Lot001)	2084	283.902	75.9403	472	1612	5.67801
47	RPS6KA5 (Lot001)	2777	423.272	163.904	472	2305	5.44567
48	TAOK2 (Lot001)	3481	557.911	92.3952	472	3009	5.39334
49	SNK (Lot007)	8862	1585.98	143.648	472	8390	5.2901
50	LIMK1 (Lot001)	4213	714.917	55.5349	472	3741	5.23278
51	RPS6KA3 (Lot002)	1748	243.898	11.1757	472	1276	5.2317
52	MAP3K9 (Lot002)	8955	1645.77	479.737	472	8483	5.15442
53	PLK3 (Lot001)	2826	461.986	138.891	472	2354	5.09539
54	CDK5/p35NCK (Lot001)	3166	535.973	53.5244	472	2694	5.02638
55	PAK3 (Lot001)	2388	381.977	116.407	472	1916	5.016
56	MAP4K2 (Lot001)	1553	220.239	46.1029	472	1081	4.9083
57	HIPK2 (Lot001)	4312	785.462	122.018	472	3840	4.88884
58	CDK1/CycE (Lot001)	2478	412.948	101.865	472	2006	4.85775
59	TSSK1 (Lot001)	1885	300.678	71.4665	472	1413	4.69938
60	RPS6KA2 (Lot001)	1980	323.046	83.4056	472	1508	4.66806
61	TSK2 (Lot002)	4890	963.546	98.9066	472	4418	4.58514
62	CK1-delta (Lot001)	2053	347.135	21.555	472	1581	4.55443
63	HIPK1 (Lot001)	1880	309.281	44.56	472	1408	4.55249
64	DAPK2 (Lot001 +CaM)	1537	236.155	27.587	472	1065	4.50975
65	ASK1 (Lot001)	1952	335.951	137.58	472	1480	4.40541
66	CDK7CycH (Lot002)	2073	365.201	106.5	472	1601	4.38388
67	MEKK3 (Lot001)	5447	1187.66	301.362	472	4975	4.18892
68	EIF2AK2 (Lot001)	2338	445.64	161.804	472	1866	4.18723
69	IRAK1 (Lot002)	7641	1814.82	633.099	472	7169	3.95025
70	p38-beta (Lot004)	1423	241.747	118.851	472	951	3.93387
71	PRKG2 (Lot002)	1398	243.898	95.5205	472	926	3.79667
72	NEK3 (Lot001)	2105	439.188	31.4602	472	1633	3.71823
73	TSF1 (Lot002)	1327	242.607	38.1942	472	855	3.52421
74	PKC-gamma (Lot007)	1830	391.441	248.713	472	1358	3.46924
75	GSK3-alpha (Lot001)	4217	1080.98	77.7855	472	3745	3.46445
76	TLK2 (Lot002)	2878	695.99	44.56	472	2406	3.45695
77	MEKK2 (Lot003)	4863	1273.69	73.5904	472	4391	3.44747
78	DYRK3 (Lot001)	1279	234.864	54.0302	472	807	3.43602
79	MKK4 (Lot004)	1992	443.059	107.049	472	1520	3.43069
80	CDK9/CycT (Lot004)	2375	561.352	38.7784	472	1903	3.39003
81	CDC42BPA (Lot001)	1064	175.503	35.4819	472	592	3.37316
82	ACV-RL1 (Lot002)	3671	952.793	170.894	472	3199	3.3575
83	DYRK4 (Lot002)	4839	1308.96	26.5827	472	4367	3.33623
84	Aurora-C (Lot009)	2731	689.538	82.3912	472	2259	3.27611
85	CK1-alpha1 (Lot001)	6967	1989.47	12.9261	472	6495	3.2647
86	STK39 (Lot001)	2769	708.035	64.7079	472	2297	3.24419
87	BMPR1A (Lot002)	3553	955.373	214.347	472	3081	3.22492
88	NEK2 (Lot002)	11312	3387.04	668.999	472	10840	3.20044
89	RPS6KA1 (Lot002)	1513	327.348	143.203	472	1041	3.1801
90	TLK1 (Lot002)	2479	634.478	162.241	472	2007	3.16323
91	CHK1 (Lot002)	10527	3272.19	37.8071	472	10055	3.07287
92	PLK1 (Lot013)	2554	688.678	4.53196	472	2082	3.02319
